# Polyamines buffer labile iron to suppress ferroptosis

**DOI:** 10.1101/2025.06.30.662349

**Authors:** Pushkal Sharma, Heather R. Keys, Ryan P. Mansell, Jillian Stark, Louisa Girard, Christalyn Ausler, Rachel Anderson, Sebastian Müller, Shinya Imada, Ivan S. Pires, Tenzin Kunchok, Millenia Waite, Bingbing Yuan, Amy Deik, Luke Ferro, Paula T. Hammond, Raphaël Rodriguez, Maria-Eirini Pandelia, Whitney S. Henry, Ankur Jain

**Author notes:** Correspondence (A.J.), (W.S.H.).

## Abstract

Polyamines are essential and evolutionarily conserved metabolites present at millimolar concentrations in mammalian cells. Cells tightly regulate polyamine homeostasis through complex feedback mechanisms, yet the precise role necessitating this regulation remains unclear. Here, we show that polyamines contribute to endogenous buffering of redox-active iron, providing a molecular link between polyamine metabolism and ferroptosis. Using a genome-wide CRISPR screen, we identified a synthetic lethal dependency between polyamine depletion and the key ferroptosis suppressor, GPX4. Mechanistically, we show that polyamine deficiency triggers a redistribution of cellular iron, increasing the labile iron pool and upregulating ferritin. To directly visualize this iron buffering in living cells, we developed a genetically encoded fluorescent reporter for redox-active iron. Live-cell analysis revealed a striking inverse correlation between intracellular polyamine levels and redox-active iron at single-cell resolution. These findings reposition polyamines as key regulators of iron homeostasis, with implications for ferroptosis-linked disease states and cellular redox balance.
