## Supplementary Table 3 for "Polyamines buffer labile iron to suppress ferroptosis"

Cancer type	ODC1 tumor	ODC1 normal	SRM tumor	SRM normal	ODC1 cancer - normal	SRM cancer - normal
ACC	22.31	16.53	51.01	56.62	5.78	-5.61
BLCA	29.96	58.17	103.26	50.16	-28.21	53.1
BRCA	23.35	29.37	65.63	55.6	-6.02	10.03
CESC	50.97	35.92	83.42	61.43	15.05	21.99
CHOL	76.52	14.46	52.02	17.21	62.06	34.81
COAD	117.28	35.83	82.74	49.28	81.45	33.46
DLBC	83.58	7.35	140.55	8.2	76.23	132.35
ESCA	108.85	14.56	145	53.15	94.29	91.85
GBM	128.13	17.24	112.24	59.01	110.89	53.23
HNSC	100.08	35.45	96.28	53.57	64.63	42.71
KICH	16.09	75.13	22.39	34.74	-59.04	-12.35
KIRC	54.57	74.82	39.58	23.63	-20.25	15.95
KIRP	104.79	65.92	54.12	31.15	38.87	22.97
LAML	51.52	229.22	87.68	154.41	-177.7	-66.73
LGG	71.37	17.24	77.09	59.01	54.13	18.08
LIHC	35.42	20.82	50.69	26.64	14.6	24.05
LUAD	62.55	44.93	69.22	47.67	17.62	21.55
LUSC	112.47	44.44	77.39	49.32	68.03	28.07
OV	85.86	45.75	112.43	64.88	40.11	47.55
PAAD	34.03	16.53	78.51	56.85	17.5	21.66
PCPG	25.8	15.63	61.17	66.67	10.17	-5.5
PRAD	155.84	77.71	83.49	57.32	78.13	26.17
READ	118.61	34.65	72.59	50.87	83.96	21.72
SARC	41.7	59.14	132.43	60.41	-17.44	72.02
SKCM	38.76	17.58	198.4	53.1	21.18	145.3
STAD	66.71	27.69	114.82	39.96	39.02	74.86
TGCT	56.52	141.98	250.71	52.26	-85.46	198.45
THCA	71.68	37.2	38.85	41.42	34.48	-2.57
THYM	53.46	7.45	71.63	8.26	46.01	63.37
UCEC	80.87	55.52	92.53	69.86	25.35	22.67
UCS	141.18	49.55	178.51	71.02	91.63	107.49
MEAN					25.71129032	42.34516129
